# MSMCE: A Novel Representation Module for Classification of Raw Mass Spectrometry Data

**DOI:** 10.1101/2025.03.05.641695

**Authors:** Fengyi Zhang, Boyong Gao, Yinchu Wang, Lin Guo, Wei Zhang, Xingchuang Xiong

## Abstract

Mass spectrometry (MS) analysis plays a crucial role in the biomedical field; however, the high dimensionality and complexity of MS data pose significant challenges for feature extraction and classification. Deep learning has become a dominant approach in data analysis, and while some deep learning methods have achieved progress in MS classification, their feature representation capabilities remain limited. Most existing methods rely on single-channel representations, which struggle to effectively capture the structural information within MS data. To address these limitations, we propose a Multi-Channel Embedding Representation Module (MSMCE), which focuses on modeling inter-channel dependencies to generate multi-channel representations of raw MS data. Additionally, we introduce a “residual” connection along the channel dimension, significantly enhancing the classification performance of subsequent models. Experimental results on four public datasets demonstrate that the proposed MSMCE module not only achieves substantial improvements in classification performance but also reduces computational resource consumption and enhances training efficiency, highlighting its effectiveness and generalizability in raw MS data classification.
