## Supplementary material for "MSMCE: A Novel Representation Module for Classification of Raw Mass Spectrometry Data": Model Size&FLOPs

### Sheet: NSCLC_2
Model	embedding_channels	embedding_dim	spectrum_dim	Total params	Total Size (MB)	FLOPs (GB)	Accuracy	batch_size
ResNet-50	-	-	12000	15958338	46076.2	9.46	0.9703	128
DenseNet-121	-	-	12000	5521538	46820.9	4.61	0.9688
EfficientNet-B0	-	-	12000	7002178	28897.8	1.59	0.9752
LSTM	-	-	12000	4546	399.38	0.06	0.5001
Transformer	-	-	12000	9427970	22.84	0.01	0.4999
MSMCE-ResNet-50	256	1024	-	42852674	4645.54	0.99	0.9859
MSMCE-DenseNet-121	256	1024	-	32415874	4670.9	0.58	0.9823
MSMCE-EfficientNet-B0	256	1024	-	33806402	3157.01	0.28	0.9821
MSMCE-LSTM	256	1024	-	26915138	664.34	0.16	0.9804
MSMCE-Transformer	256	1024	-	35182594	655.39	0.13	0.9813

### Sheet: CRLM_2
Model	embedding_channels	embedding_dim	spectrum_dim	Total params	Total Size (MB)	FLOPs (GB)	Accuracy	batch_size
ResNet-50	-	-	12000	15958338	46076.2	9.46	0.8721	128
DenseNet-121	-	-	12000	5521538	46820.9	4.61	0.8721
EfficientNet-B0	-	-	12000	7002178	28897.8	1.59	0.884
LSTM	-	-	12000	4546	399.38	0.06	0.4999
Transformer	-	-	12000	9427970	22.84	0.01	0.4999
MSMCE-ResNet-50	256	1024	-	42852674	4645.54	0.99	0.9234
MSMCE-DenseNet-121	256	1024	-	32415874	4670.9	0.58	0.9287
MSMCE-EfficientNet-B0	256	1024	-	33806402	3157.01	0.28	0.9203
MSMCE-LSTM	256	1024	-	26915138	664.34	0.16	0.9126
MSMCE-Transformer	256	1024	-	35182594	655.39	0.13	0.9215

### Sheet: RCC_2
Model	embedding_channels	embedding_dim	spectrum_dim	Total params	Total Size (MB)	FLOPs (GB)	Accuracy	batch_size
ResNet-50	-	-	9900	15958338	38047	7.81	0.8033	128
DenseNet-121	-	-	9900	5521538	38602.3	3.8	0.7602
EfficientNet-B0	-	-	9900	7002178	23867.9	1.31	0.8118
LSTM	-	-	9900	4546	329.49	0.05	0.6667
Transformer	-	-	9900	9427970	18.62	0.01	0.6667
MSMCE-ResNet-50	256	1024	-	38551874	4627.26	0.99	0.8227
MSMCE-DenseNet-121	256	1024	-	28115074	4652.62	0.58	0.8191
MSMCE-EfficientNet-B0	256	1024	-	29505602	3138.73	0.28	0.8227
MSMCE-LSTM	256	1024	-	22614338	646.06	0.16	0.7917
MSMCE-Transformer	256	1024	-	30881794	637.11	0.12	0.81

### Sheet: Canine Sarcoma_2
Model	embedding_channels	embedding_dim	spectrum_dim	Total params	Total Size (MB)	FLOPs (GB)	Accuracy	batch_size
ResNet-50	-	-	15000	15958338	14446.8	11.83	0.9641	32
DenseNet-121	-	-	15000	5521538	14640.3	5.77	0.9821
EfficientNet-B0	-	-	15000	7002178	9052.49	1.99	0.9686
LSTM	-	-	15000	4546	124.82	0.07	0.7848
Transformer	-	-	15000	9427970	9.96	0.02	0.7848
MSMCE-ResNet-50	256	1024	-	48996674	1314.9	1	0.9955
MSMCE-DenseNet-121	256	1024	-	38559874	1289.93	0.59	1
MSMCE-EfficientNet-B0	256	1024	-	39950402	915.63	0.29	0.9955
MSMCE-LSTM	256	1024	-	33059138	271.79	0.17	1
MSMCE-Transformer	256	1024	-	41326594	269.15	0.13	0.9955

### Sheet: Canine Sarcoma_12
Model	embedding_channels	embedding_dim	spectrum_dim	Total params	Total Size (MB)	FLOPs (GB)	Accuracy	batch_size
ResNet-50	-	-	15000	15958338	14446.8	11.83	0.7803	32
DenseNet-121	-	-	15000	5521538	14640.3	5.77	0.7848
EfficientNet-B0	-	-	15000	7002178	9052.49	1.99	0.8879
LSTM	-	-	15000	4546	124.82	0.07	0.2152
Transformer	-	-	15000	9427970	9.96	0.02	0.1704
MSMCE-ResNet-50	256	1024	-	48996674	1314.9	1	0.9417
MSMCE-DenseNet-121	256	1024	-	38559874	1289.93	0.59	0.9372
MSMCE-EfficientNet-B0	256	1024	-	39950402	915.63	0.29	0.9372
MSMCE-LSTM	256	1024	-	33059138	271.79	0.17	0.9238
MSMCE-Transformer	256	1024	-	41326594	269.15	0.13	0.7399
